# Mapping Genetic Risk Associations to Cellular Contexts via Deep Learning and Biological Ontologies

**DOI:** 10.64898/2026.05.25.726449

**Authors:** Thomy Margalit, Hagai Levi, Ron Shamir, Ran Elkon

## Abstract

Translating genome-wide association studies (GWAS) signals into trait-relevant cellular contexts remains challenging due to the complexity of the genomic regulatory code and linkage disequilibrium among associated variants. We present a novel computational framework that aggregates deep learning–based predictions of the functional effects of noncoding variants on transcriptional regulatory elements across GWAS loci and empirically evaluates their statistical significance. By organizing these aggregated signals within biological ontologies, our approach enables statistically calibrated interpretation of GWAS associations, highlighting relevant cell-type and tissue contexts across human traits.
