## supplementary table 2 for "Mapping Genetic Risk Associations to Cellular Contexts via Deep Learning and Biological Ontologies"

### Sheet: גיליון1
trait	abbreviation	study	download_source	Number_subjects_total	Number_cases	Number_controls	Ancestry	Genome Build
albuminuria level	alb	Teumer et al., 2019	https://ckdgen.imbi.uni-freiburg.de/files/Teumer2019/formatted_20180517-UACR_overall-EA-nstud_18-SumMac_400.tbl.rsid.gz	547361	NA	NA	European	GRCh37
alzheimer's disease	alz	Jansen et al., 2019	https://ctg.cncr.nl/software/summary_statistics	455258	71880	383378	European	GRCh37
amyotrophic lateral sclerosis	als	Nicolas et al., 2018	ftp://ftp.ebi.ac.uk/pub/databases/gwas/summary_statistics/NicolasA_29566793_GCST005647/alsMetaSummaryStats_march21st2018.txt	80610	20806	59804	European	GRCh37
anorexia nervosa	anx	Watson et al., 2019	https://www.med.unc.edu/pgc/results-and-downloads/ed/	72517	16992	55525	European	GRCh37
asthma	asth	Zhu et al., 2019	ftp://ftp.ebi.ac.uk/pub/databases/gwas/summary_statistics/ZhuZ_31619474_GCST008916/ukb.allasthma.upload.final.assoc.gz	394283	46802	347481	European	GRCh37
atopic dermatitis	atd	Paternoster et al., 2015	https://www.ebi.ac.uk/gwas/downloads/summary-statistics	NA	NA	NA	European	GRCh37
atrial fibrillation	afb	Nielsen et al., 2018	GWAS catalog	1030836	60620	970216	European	GRCh37
autism spectrum disorder	asd	Grove et al., 2019	https://www.med.unc.edu/pgc/results-and-downloads/asd/?choice=Autism+Spectrum+Disorder+%28ASD%29	46351	18382	27969	European	GRCh37
backpain	bpa	Freidin et al., 2019	https://zenodo.org/record/1319332/files/20170921_crude_pain_450K_cleaned.txt?download=1	453862	NA	NA	European	GRCh37
body-fat distribution	bfd	Pulit et al., 2019	https://zenodo.org/record/1251813/files/whradjbmi.giant-ukbb.meta-analysis.combined.23May2018.txt.gz?download=1	694649	NA	NA	European	GRCh37
breast cancer	bca	Michailidou et al., 2017	http://bcac.ccge.medschl.cam.ac.uk/bcacdata/oncoarray/gwas-icogs-and-oncoarray-summary-results/	228951	122977	105974	European	GRCh37
carpal-tunnel syndrome	cpt	Wiberg et al., 2019	https://www.nature.com/articles/s41467-019-08993-6#data-availability	401656	12312	389344	European	GRCh37
cholesterol	chol	Willer et al., 2013	http://csg.sph.umich.edu/willer/public/lipids2013/	188577	NA	NA	European	GRCh37
chronic kidney disease	ckd	Wuttke et al., 2019	http://ckdgen.imbi.uni-freiburg.de/files/Wuttke2019/CKD_overall_EA_JW_20180223_nstud23.dbgap.txt.gz	NA	NA	NA	European	GRCh37
corneal thickness	cor	Iglesias et al., 2018	https://datashare.is.ed.ac.uk/handle/10283/2976	17803	NA	NA	European	GRCh37
coronary artery disease	cad	Nelson et al., 2017	http://www.cardiogramplusc4d.org/data-downloads/	NA	NA	NA	European	GRCh37
crohn's disease	crd	Lange et al., 2017	ftp://ftp.sanger.ac.uk/pub/project/humgen/summary_statistics/human/2016-11-07/cd_build37_40266_20161107.txt.gz	40266	12194	28072	European	GRCh37
diastolic pressure	dias	Evangelou et al., 2018	https://grasp.nhlbi.nih.gov/downloads/ResultsAug2019/2018/Evangelou/UKB-ICBPmeta750k_DBPsummaryResults.txt.gz	757601	NA	NA	European	GRCh37
gastroesophageal reflux	gerx	An et al., 2019	https://figshare.com/articles/GERD_GWAS_summary/8986589	332601	71522	261079	European	GRCh37
headache	hdc	Meng et al., 2018	Correspondence with Dr Weihua Meng (NUS email)	223773	74461	149312	European	GRCh37
height	hght	Yengo et al., 2018	http://cnsgenomics.com/data/yengo_et_al_2018_hmg/Meta-analysis_Wood_et_al+UKBiobank_2018.txt.gz	693,529 (average for height, see paper)	NA	NA	European	GRCh37
high-density lipoprotein	hdlp	Willer et al., 2013	http://csg.sph.umich.edu/willer/public/lipids2013/	188577	NA	NA	European	GRCh37
insomnia	ins	Jansen et al., 2019	https://ctg.cncr.nl/software/summary_statistics	386533	NA	NA	European	GRCh37
low-density lipoprotein	ldl	Willer et al., 2013	http://csg.sph.umich.edu/willer/public/lipids2013/	188577	NA	NA	European	GRCh37
major depressive disorder	madd	Howard et al., 2019	PGC website	500199	170756	329443	European	GRCh37
parkinson disease	pd	Kim et al., 2023	GWAS catalog		35,261	543,152	European	GRCh37
prostate cancer	prc	Schumacher et al., 2018	http://practical.icr.ac.uk/blog/?page_id=8164	140254	79148	61106	European	GRCh37
renal cell carcinoma	rcc	Laskar et al., 2019	ftp://ftp.ebi.ac.uk/pub/databases/gwas/summary_statistics/LaskarRS_31231134_GCST008226/Laskar_31231134_Males.gz	8143	3227	4916	European	GRCh37
schizophrenia	sch	Pardinas et al., 2018	https://walters.psycm.cf.ac.uk/	105318	40675	64643	European	GRCh37
stroke	str	Malik et al., 2018	http://www.megastroke.org/download.html	446696	40585	406111	European	GRCh37
systemic lupus erythematosus	sle	Bentham et al., 2015	GWAS catalog	14267	5201	9,066	European	GRCh37
systolic pressure	sysp	Evangelou et al., 2018	https://grasp.nhlbi.nih.gov/downloads/ResultsAug2019/2018/Evangelou/UKB-ICBPmeta750k_SBPsummaryResults.txt.gz	757601	NA	NA	European	GRCh37
type-2 diabetes	t2di	Mahajan et al., 2018	http://diagram-consortium.org/downloads.html	898130	74124	824006	European	GRCh37
